# Functional genomic screening in *Komagataella phaffii* enabled by high-activity CRISPR-Cas9 library

**DOI:** 10.1101/2024.02.08.579509

**Authors:** Aida Tafrishi, Varun Trivedi, Zenan Xing, Mengwan Li, Ritesh Mewalal, Sean Culter, Ian Blaby, Ian Wheeldon

## Abstract

CRISPR-based high-throughput genome-wide loss-of-function screens are a valuable approach to functional genetics and strain engineering. The yeast *Komagataella phaffii* is a host of particular interest in the biopharmaceutical industry and as a metabolic engineering host for proteins and metabolites. Here, we design and validate a highly active 6-fold coverage genome-wide sgRNA library for this biotechnologically important yeast containing 30,848 active sgRNAs targeting over 99% of its coding sequences. Conducting fitness screens in the absence of functional non-homologous end joining (NHEJ), the dominant DNA repair mechanism in *K. phaffii*, provides a quantitative means to assess the activity of each sgRNA in the library. This approach allows for the experimental validation of each guide’s targeting activity, leading to more precise screening outcomes. We used this approach to conduct growth screens with glucose as the sole carbon source and identify essential genes. Comparative analysis of the called gene sets identified a core set of *K. phaffii* essential genes, many of which relate to protein production, secretion, and glycosylation. The high activity, genome-wide CRISPR library developed here enables functional genomic screening in *K. phaffii*, applied here to gene essentiality classification, and promises to enable other genetic screens.

**Highlights:**

- Designed and validated a high activity genome-wide CRISPR-Cas9 library for *K. phaffii*
- Disabling NHEJ DNA repair enables the generation of genome-wide guide activity profiles
- Activity-corrected fitness screens identify a high confidence set of essential genes in *K. phaffii*
- Protein production, secretion, and glycosylation pathways are essential in *K. phaffii* but not in other yeasts
