## Supplemental Data 4 for "Functional genomic screening in *Komagataella phaffii* enabled by high-activity CRISPR-Cas9 library"

### Sheet: Sheet1
Nontargeting sgRNA	Unique ID
TTGTAGGTCGAAGCGCGTAC	Non_targeting guide0
ATAGATCGGCCCCTGCCTAG	Non_targeting guide1
CGGAAGCCTCTCCCGGCCAC	Non_targeting guide2
ACTTCGTTACGCAGCGCGGG	Non_targeting guide3
TTTCGGAAAAGCCGCGGATA	Non_targeting guide4
TTATCATCTCACCGCGCATA	Non_targeting guide5
GCCGTTATTTGGACCGCAGC	Non_targeting guide6
CTAAAGCGACTGCTAGTGCG	Non_targeting guide7
TTGGATTGACGTCGCGCCAG	Non_targeting guide8
GGTAGGAATCCGCCCATACG	Non_targeting guide9
TGAATCATACACCGCACGTT	Non_targeting guide10
TGACGCAGGCCGTGACCTCA	Non_targeting guide11
CACGATAGCCCGAGCGCACC	Non_targeting guide12
GGCGTCTTCTCGCAACGCAG	Non_targeting guide13
TAGTTCTCACCCGTCGGCGC	Non_targeting guide14
TTTGATCATACCGGCGCACC	Non_targeting guide15
CAGGCGCGCGTGTACCGCCG	Non_targeting guide16
GGCCATGACTGCCGCGTTGC	Non_targeting guide17
CCCGGAGGGGAGGCCGGACC	Non_targeting guide18
CCCCCGGAGCCTCGTCGCGC	Non_targeting guide19
GCACATTGGGCCGCGAGGGT	Non_targeting guide20
ATGCCCTTATGCCGCGTGCC	Non_targeting guide21
CAGCACGACCGTAGGGGTCC	Non_targeting guide22
CTGAGAGTTACGCAACGCCA	Non_targeting guide23
CCTGGCCAATCGCAGGGCCA	Non_targeting guide24
CTCGGAAGATGGCCGCGTTA	Non_targeting guide25
CGAACCAACTCCGCGAGCTA	Non_targeting guide26
ACCAACTGTGACGCCCGGTC	Non_targeting guide27
AAAAGTTCACGGGGCGCACA	Non_targeting guide28
TTCTTCCGGCCGCAGCGTGT	Non_targeting guide29
CTTCTCCGGACTCAGGGCGC	Non_targeting guide30
GTACCTAACTGCCCAGCGGC	Non_targeting guide31
CTGCTCTCTTCGCGCCGACG	Non_targeting guide32
GGAGGGGCGGAGCGGCGACC	Non_targeting guide33
TAAACGGGCCCCGCGGCCCA	Non_targeting guide34
TCGATTATGCCCCCCGGGCG	Non_targeting guide35
TTTCCTTTAACGGTCGCGGC	Non_targeting guide36
CGGCTTACTTGCCGAGCGCG	Non_targeting guide37
GCAAACACCTGATCGCTCGG	Non_targeting guide38
ATCAATCTGTACATAGCACG	Non_targeting guide39
CCTAGACTTACGAGCGGCGC	Non_targeting guide40
GGGAAGCAGAGCCCGACCCG	Non_targeting guide41
GTCGGTAAAGCGCTGCGGCG	Non_targeting guide42
GGGGGTCGAGGCGCCGCGTC	Non_targeting guide43
GATACAGATGCGTAGTCGCG	Non_targeting guide44
ATAAAAGATTCGTGTGGCCC	Non_targeting guide45
AGGTAATCGAGGGCACGTGG	Non_targeting guide46
CCGAGATCACGCCCGGGGGC	Non_targeting guide47
TGCAATGCCCCCAGGGAGCG	Non_targeting guide48
CTCAATGACCGACCAGCGCG	Non_targeting guide49
ACGCCTCCGCCGTGGGCGCA	Non_targeting guide50
ACAGTCAAAGCCGACGCGCA	Non_targeting guide51
CGTCCCGGTCACCCCGCGAT	Non_targeting guide52
CAATAAAGACCGCATGGCCC	Non_targeting guide53
ATTGCAAGGCCCCCCCAGGC	Non_targeting guide54
GGCGATCACAGGGCGCTACG	Non_targeting guide55
GTGGGAGCTGTCGCGATCCA	Non_targeting guide56
GTCCATACCGAGTCCGGCGC	Non_targeting guide57
CCACTTATTGCGGGGGGGAT	Non_targeting guide58
CCGTATCTCCCCGCGACGTA	Non_targeting guide59
CATTCGCGGATGGCGACCCG	Non_targeting guide60
CCGCAAGCATGCGGTCGGGA	Non_targeting guide61
ACCAGCGGCATAGCGCGCTA	Non_targeting guide62
CTCAGTCTTTGGGTTCGCGT	Non_targeting guide63
AAAGTCAGCGCCGCACGGGT	Non_targeting guide64
GCAGTCTATCCGCGCCACCC	Non_targeting guide65
TCGCGGGTTTGCGCCGGCTA	Non_targeting guide66
AGCAACAGCGCTTACCGCGC	Non_targeting guide67
ATCCCTTCCCCCGCTCCATG	Non_targeting guide68
ATCGGTAAGGCACGCGGCCG	Non_targeting guide69
GGTAGCCCACCACGTAGGGG	Non_targeting guide70
TGCTCAAGTAGGCCGCCGTC	Non_targeting guide71
CGTCCGCAGCGCCGCGAGTG	Non_targeting guide72
TTAACGCACAGGTCGGACCG	Non_targeting guide73
TTTGTTCACACGCAGTCCGG	Non_targeting guide74
AAAATGTACAGACCGTGACC	Non_targeting guide75
AGTGTCCATGCCGGCGCGAC	Non_targeting guide76
TTCCGTATCGCCCATAGGCG	Non_targeting guide77
GGCCTTCAGACCCCGAGCGT	Non_targeting guide78
TCGTCCGCGGGCGTACCTCA	Non_targeting guide79
TCTATTACGTGCGGCACTCG	Non_targeting guide80
TATTTACGGAGGTCGGAGGG	Non_targeting guide81
AGGTCACTGTCCACGACCGG	Non_targeting guide82
TCTGGCGAAATCGGCGTGAG	Non_targeting guide83
CTAAGCATCACCAGGCCGCT	Non_targeting guide84
TTCGGGGAAAATCCGCCGGG	Non_targeting guide85
CTCATTCAAGCGGGATCGCG	Non_targeting guide86
AGCTCAATTGCGTGTCGCGG	Non_targeting guide87
ACAGAGTATTCCGTGCCACG	Non_targeting guide88
GTAATGTCAGCACTCGGTCG	Non_targeting guide89
ATCGGGTCGACCGGCGATGC	Non_targeting guide90
GAATGGCACACGACCCGGGT	Non_targeting guide91
CAGCAGCCTCCGCGGGAAGC	Non_targeting guide92
AGTATGGTCTCGACGGTCGA	Non_targeting guide93
GGGCCCCTGGCGGACGGTGA	Non_targeting guide94
CTTCTCACGATGCTACGCCG	Non_targeting guide95
GTCCATATGATAGGCCGCGC	Non_targeting guide96
TTAAGCTAAAACGCGGCGGG	Non_targeting guide97
CCACACCAGACCCGCGCGCC	Non_targeting guide98
CCGTGGGTAGTCCGGGCCGA	Non_targeting guide99
GCTTAAAGCCACGGGGCCCG	Non_targeting guide100
AACTCATGAAGCGCGCTGAG	Non_targeting guide101
TATGAACACGGTTCCGCGCG	Non_targeting guide102
GGCTGTTGTCTCACACGCGG	Non_targeting guide103
GATTTGCCCCCCGCCCGATG	Non_targeting guide104
CAACGCGCCTATACGCCCCG	Non_targeting guide105
TTTATTACCAAACCGGAGCG	Non_targeting guide106
GGAAGGTGCGCGCGTTGCCC	Non_targeting guide107
CGCTAACGTGACGTCCGAGG	Non_targeting guide108
TTGTACCCTTTGGGGGGGCG	Non_targeting guide109
ACCCGCCCAGGGTCGACGGC	Non_targeting guide110
GCCGGCAGGCGGCCCGCCCG	Non_targeting guide111
ACTAGTGCCTCACGCGTCGG	Non_targeting guide112
TGCAGTCACGCCCGCTCGGA	Non_targeting guide113
GAACGTGAAAGTCCGGGGTG	Non_targeting guide114
ATTGTGCCAACGACCGGTAT	Non_targeting guide115
AAAATTCTAACCCGCTGCGC	Non_targeting guide116
AATTTCGACACGCCACGAGT	Non_targeting guide117
TGAACCGCCTTGGCCCCGCA	Non_targeting guide118
CATTGGGATCCGCGAGAGGT	Non_targeting guide119
CACCACAACACGGCGTCGCG	Non_targeting guide120
TAGCGTTTCCCGGCTACCCG	Non_targeting guide121
AGGAGGGTTGCGCCTCGGCG	Non_targeting guide122
CCCGTGATGCCGCGCATGAG	Non_targeting guide123
CCACGCTTGCCGACGCGACT	Non_targeting guide124
CCCGTTCGTGCCCCGGCCAC	Non_targeting guide125
AGCTCACAGTACGGGCGCCC	Non_targeting guide126
ATCCGGAGGTAGTGTGGCGC	Non_targeting guide127
AATATTATCCCGGTGGGCGC	Non_targeting guide128
CCGCTTTCAGTCACACGGGC	Non_targeting guide129
CGGTGACTTAAACCCCGCAC	Non_targeting guide130
ACTTCTTTCGTAGGACGGGC	Non_targeting guide131
ACACCGATTACGCTGGCCCC	Non_targeting guide132
TGGTCCGTAAGACACGTGGC	Non_targeting guide133
TTCTCCTTAGGTGTCACGAC	Non_targeting guide134
AATGAAGTACGCCGGGGCGC	Non_targeting guide135
CCAGGGTATGCGCTACACCG	Non_targeting guide136
GATCAGTGGCATAGGCGGGT	Non_targeting guide137
CCTATTTGTCTCCGCGCTAG	Non_targeting guide138
TAGTAAGACACTAGCGGGAG	Non_targeting guide139
GTAGACAGTGCCCGGGCCCC	Non_targeting guide140
GCGAAATGCGGCGCGGGACA	Non_targeting guide141
TACGCGGTGAGCGCGGTGCC	Non_targeting guide142
AGTTGGTCATAAGCCTAGCG	Non_targeting guide143
GTCAGATAGCTGTCCGAGCG	Non_targeting guide144
CTGGATTCCGATACCCGGCG	Non_targeting guide145
CGGGGTCCAGGGTCCTACGC	Non_targeting guide146
TTCTACAGGGCGACACGCAC	Non_targeting guide147
CAATTTTTAGCGGGTGACCC	Non_targeting guide148
CACTCAGTTCGCGCCGCAAC	Non_targeting guide149
GACCACCCCACTCCGTGCGT	Non_targeting guide150
GAAGCATCTCAATCGCGTAG	Non_targeting guide151
ATTTCAGCTTAGTGCCGGCC	Non_targeting guide152
AATCATGGGTCCGCCCACTG	Non_targeting guide153
GTCGAGGTCCTCCCGCCCGA	Non_targeting guide154
ATTTCGCAGGGGCGTGTACC	Non_targeting guide155
TAAACTGAGGCGGCGTGCTG	Non_targeting guide156
AAGAGGGATCCTCACCGCCA	Non_targeting guide157
CGGCCTGCTGGTCGGGTCCC	Non_targeting guide158
GTATCATTGTAGCCCCTGGC	Non_targeting guide159
TCCTGATTTACGCACACTAG	Non_targeting guide160
TCATGGACCATACCGCACGG	Non_targeting guide161
GGGTAAGGTATACGGCGCCC	Non_targeting guide162
CGACATTGTGCGCGGGGCTG	Non_targeting guide163
GCACCGCAAACCCGCCGGGT	Non_targeting guide164
GTCCCCACCTCAGCGAGCGG	Non_targeting guide165
GTCCTGTCAACCCCCGCCGT	Non_targeting guide166
CACGGCAGCGGCGCGCGTAG	Non_targeting guide167
CCGCTGTTCGCACGCCTCGG	Non_targeting guide168
AGAACACTACTAGCGCGGCC	Non_targeting guide169
CGCCGTTATACGGACACGTA	Non_targeting guide170
GGCTGATCATTTGCCCCGCG	Non_targeting guide171
AGATGCAACCGTCTAGGCGC	Non_targeting guide172
CCTAAATGTAAGGGCCGTCC	Non_targeting guide173
AACCCTGGGAAAGCGCCCCG	Non_targeting guide174
AGCCAAACAGGGGCTCGCCC	Non_targeting guide175
AGAGCGTGAACCGCGCGCGC	Non_targeting guide176
GTAATGGAATGGTTAGCCGG	Non_targeting guide177
TACAATTCTTCACGAACCCG	Non_targeting guide178
ACCAGAGCAATCGGCACGGG	Non_targeting guide179
AAGTTGGCAGCACCGCGGGG	Non_targeting guide180
CCGGAATCCTGGGAAGCCCG	Non_targeting guide181
GTGACATCAGTGTTTCCGCG	Non_targeting guide182
CTTTGAATTCTGTACGCACG	Non_targeting guide183
TCGAATTTATGCAGCGCGGC	Non_targeting guide184
GGGATCTCCCGGCGATCGAC	Non_targeting guide185
GTGAGTTAGGACGTGTCGAG	Non_targeting guide186
GACTTAAAAGCGACGCTCGA	Non_targeting guide187
CACTGACTGCGCGCGGTACA	Non_targeting guide188
CAAAAGGCGTAACCACGGCC	Non_targeting guide189
GGTACTTAAAGGACGCACGG	Non_targeting guide190
CACGGTGTCAGTCGGGTCGC	Non_targeting guide191
CAGGTGTGCTCCCTGCGCGA	Non_targeting guide192
TACATACTTCGCTGGCCGGG	Non_targeting guide193
ATATGGACCACGGGACGCCT	Non_targeting guide194
ACCATGGGGGCCAGCGCGGC	Non_targeting guide195
ATCGCAGAAAGCGGCTCGCA	Non_targeting guide196
CGAGATACTGGCACGGCATA	Non_targeting guide197
GTTTGCGTTGTAGTACCGCC	Non_targeting guide198
GTTTTTGACGCCTGTCACGT	Non_targeting guide199
GAGCATAGTATAGACGCCTA	Non_targeting guide200
GAGACGATCACGGACCTGCG	Non_targeting guide201
TAACCGTCATCGCCTCGGGC	Non_targeting guide202
TTCTGGTCAGGAGGGGCCGC	Non_targeting guide203
GACTGCGCCCACGCCGGACG	Non_targeting guide204
AAACTGGCGATTCGTCACGC	Non_targeting guide205
CTCACACGGTGTCCCGCGGA	Non_targeting guide206
CTGTGGGAGAGTGGGGCGGC	Non_targeting guide207
ATCTAAGACTTCGACCCGGC	Non_targeting guide208
ACTACTCCCACGGGCACCGA	Non_targeting guide209
AGGATGTCTTCGTTCCCGGG	Non_targeting guide210
ACGTGTCGGGGCCGACGTCC	Non_targeting guide211
TTCAGCCTGACCCGCGTGGG	Non_targeting guide212
TCAACCTGCGCGGGCGCCCG	Non_targeting guide213
TGACTGGCTGGGGGGCGCCG	Non_targeting guide214
TCCGTCTAGACGCCCTGCAC	Non_targeting guide215
CTAAAGGTTGAGCCCCGCAC	Non_targeting guide216
TTATACATTGGCCGCACCGG	Non_targeting guide217
GCTACAGTCCGGGCGCCGTA	Non_targeting guide218
AACACTGTGGCGGCAGCCCG	Non_targeting guide219
TACCCTAGCCTGGCCGCGCC	Non_targeting guide220
GCGGGGAAAAGAGACGCCGG	Non_targeting guide221
GCCTTCACGCTGTTCCGCGG	Non_targeting guide222
ATCCGTCGCCCGGCCGGGGG	Non_targeting guide223
CAAGTCGATGCGGACCGAAC	Non_targeting guide224
CGAGGAGTGCGACGGGTCCG	Non_targeting guide225
GTTAATCCAACCGTCCGCCC	Non_targeting guide226
AGATATTCATCGACGCGTTT	Non_targeting guide227
AAGACGCGTGCTGTCCGGCG	Non_targeting guide228
GCACGTCTACGCAGGGTGAC	Non_targeting guide229
GTACTACAATCTAGGCGCCT	Non_targeting guide230
TGTCTATGTCCATGTGCCGG	Non_targeting guide231
CCATGAAAAAACACGCGCCC	Non_targeting guide232
CAGCTATTTGCGGGGAGCCC	Non_targeting guide233
AGGATATTTCCGCGTCGCGG	Non_targeting guide234
GGGGAGTCCACCGGGCTACC	Non_targeting guide235
CCCAGTGACTGCCCGGACGG	Non_targeting guide236
CTTCATTCGGCGAGGCCGGT	Non_targeting guide237
CCCGGACGTGCCGCGCAACG	Non_targeting guide238
GATAGGAGAATACCGCGGTA	Non_targeting guide239
ACATGCAACTTAACGAGCGG	Non_targeting guide240
CCCTTGCACCTAGCGCCGCG	Non_targeting guide241
CACACGGGTACCGCATTCGC	Non_targeting guide242
ATATTTCCAAACGGCGGCCC	Non_targeting guide243
AAGCTCTCATCGTGGGACGG	Non_targeting guide244
AAAACTTGGTGCTACCCGCG	Non_targeting guide245
CCCTGGCTCAGGACACGCGG	Non_targeting guide246
GGAAACTGTTGCCACGCCGA	Non_targeting guide247
CACCTAATCGGGCGTCACGG	Non_targeting guide248
CTCCGAATGGCAAATGCGCG	Non_targeting guide249
AAGGGAACCGCGCGATTGCG	Non_targeting guide250
AGAGTCAGTGGCCGCGCCGA	Non_targeting guide251
TTCGTGCTCCGCGTCCGGCA	Non_targeting guide252
GGGATTAAGGAGCCGCGCCT	Non_targeting guide253
GCCCTCTTTCCACGGGCGGT	Non_targeting guide254
TGAACAAACCGCGACTAACC	Non_targeting guide255
CTGTTTGGGACGCCCGCTAC	Non_targeting guide256
TCGGGCCGAAATCGGCCGGC	Non_targeting guide257
GCTAGAGACGCCCGGGCTCG	Non_targeting guide258
ACGCCATCTAGCAGGCCCGA	Non_targeting guide259
AATGATTGTTCGCTTAGGGC	Non_targeting guide260
TCAACCTGATAACGCCTCGC	Non_targeting guide261
ATGGAGGCGCTCGCGGGTTG	Non_targeting guide262
GCGAAGGCAGACGACGGCGC	Non_targeting guide263
TATTGCAGCCTCGCCTGGGG	Non_targeting guide264
CGTCGGCAGCCCCGCCCGAC	Non_targeting guide265
GGTGCTCAGCACGGGGCCGG	Non_targeting guide266
GTCGTAGGGGGTACGCGCGA	Non_targeting guide267
CCGGTTAACGGTCCGCCGGG	Non_targeting guide268
TCCCGTGAGGCCCAGTACGC	Non_targeting guide269
TGTTCAACATGCCGACCGAT	Non_targeting guide270
ATACACACAACCGCAACCGC	Non_targeting guide271
AGCTCCAGCACGACGTCCGG	Non_targeting guide272
TTAGAGCTAGCGGACGGGCG	Non_targeting guide273
TTCGATCTCTCCGGCCGGGG	Non_targeting guide274
GGTAGACATACCGCTCGGTA	Non_targeting guide275
GATTCCCAAATCGGGGCGTC	Non_targeting guide276
CGAAACTACAGGGCACGCGG	Non_targeting guide277
TGGATTTGTCATACGCCGGG	Non_targeting guide278
CTGTGTGGCGACGGGCGGCG	Non_targeting guide279
TTCCGCGGGTGCCCCGTACG	Non_targeting guide280
ACACTCCCGTTGATCGCCCG	Non_targeting guide281
ATGCCGTCCAGCCCGTCCGA	Non_targeting guide282
GATTTAGTAAGTCACACGCG	Non_targeting guide283
GGCAATTGCAGCGGCGAACG	Non_targeting guide284
AACCACTCGTGCGAACGTGG	Non_targeting guide285
ACTCTAGAACTAACGCGGCG	Non_targeting guide286
GTCCTATATGGGCGTGGCGC	Non_targeting guide287
CAAAGTAGAACCTCGAGCCG	Non_targeting guide288
GTCACTTCACCGCGGTCCCA	Non_targeting guide289
ACGATTGGGCGGGGCCAGCG	Non_targeting guide290
TCAATCGGTGCCCCGCAGTA	Non_targeting guide291
AAGATTGCGCCTGCGTGTCG	Non_targeting guide292
ACATATTCCCCGCTAGGACG	Non_targeting guide293
TATGGATTATGTCGCCACGG	Non_targeting guide294
GCATTGATTAATCCGCGCTG	Non_targeting guide295
GGGACTCACCGGCGATCCGA	Non_targeting guide296
ATGAGTATCGCGATACGCCG	Non_targeting guide297
CCAGATATTCCTTACCCGCC	Non_targeting guide298
TTCCTCGAACCCCGACGGCC	Non_targeting guide299
TTTCCCCACTCCGCTCGAGT	Non_targeting guide300
AGCTGCTGGCATCCGCACTA	Non_targeting guide301
TAACCATTGCAGCGGCCGAC	Non_targeting guide302
TGTGTTAGCGAGCGAGGCCC	Non_targeting guide303
TTGCTCTCCCTGCGACGTCC	Non_targeting guide304
GATTCCTAGGCGCTCGGGCC	Non_targeting guide305
GGAGGTCTATCCCCGTGCGG	Non_targeting guide306
CTAGGGGGAAATAGCGCCCC	Non_targeting guide307
CTCGCGACTTTCGCCACGCG	Non_targeting guide308
ATACCCACATTCGGGGCGCG	Non_targeting guide309
GCTAAAACCTGTCGCGGCGC	Non_targeting guide310
TCAGGCAAACCCCGCGGAGT	Non_targeting guide311
TGAAGAATATGCGCCGAGCA	Non_targeting guide312
TCGACCTTATGCGCGCCACG	Non_targeting guide313
GATCTAACACAGCGCGTCGG	Non_targeting guide314
CCAGCATATTCTAGGGGCGC	Non_targeting guide315
CCATCATTTTACCGGCCTCG	Non_targeting guide316
TCCCATCTTAGGCGAACGCC	Non_targeting guide317
ACTGCGGGCCCCGCACGGGG	Non_targeting guide318
CCCCCTTTCCGCCCCGGACA	Non_targeting guide319
CAGCTGCTGGGCGCCGTGTA	Non_targeting guide320
AGGTTTGTCTTAGGCGTGAG	Non_targeting guide321
TCTCACCCCGCTCGCGCACC	Non_targeting guide322
AGCTGAATATGCCGGACGGA	Non_targeting guide323
TCGCACCAATGAATTCCGCG	Non_targeting guide324
GAGGTCGTGAGGGCCACGCA	Non_targeting guide325
TTTGGAACCGCGTGGGGCCT	Non_targeting guide326
ACACCGGGGTGCCGACCGGT	Non_targeting guide327
TAAGTTTATGTCCGCGACCT	Non_targeting guide328
ATGCCTGCGCGCCGGGAGCT	Non_targeting guide329
GGGCAACTTTACCCGCCACC	Non_targeting guide330
AAAGAGAAATACGCCCTGTC	Non_targeting guide331
GCCGAGTCACCGTCGGACCT	Non_targeting guide332
TGGAACATTTGAGCGCACCC	Non_targeting guide333
GACAACAAGGGCGCGTGCAC	Non_targeting guide334
ACGGCAGGGACGATCCGGGC	Non_targeting guide335
TGAGTAAAGACCGCCGGACA	Non_targeting guide336
CAAAACGTGGCGTGCGATCG	Non_targeting guide337
CCTTAGTAAAGGCCATACGC	Non_targeting guide338
TTTAAAGCAGGGCCGTACCC	Non_targeting guide339
GCACGGTCACCCCGGCGCAA	Non_targeting guide340
GGAACACGTGAGTCCGGCGG	Non_targeting guide341
GGGCCATGAAGCCCGCCAGC	Non_targeting guide342
GAAGTCCATTGACCGACGCG	Non_targeting guide343
ACTCAGGAACTCCCCTCGCG	Non_targeting guide344
GGTTTTTCGCTCGGGGGGGA	Non_targeting guide345
AAATTTTATGTCGGTCGCAC	Non_targeting guide346
ATTACCACCGCCGCGAAGTA	Non_targeting guide347
CAGATCATGCGCGCTCGCCC	Non_targeting guide348
AACGATCAGGCCTCCCGCGG	Non_targeting guide349
